# Developmental hourglass and heterochronic shifts in fin and limb development

**DOI:** 10.1101/2020.01.10.901173

**Authors:** Koh Onimaru, Kaori Tatsumi, Chiharu Tanegashima, Mitsutaka Kadota, Osamu Nishimura, Shigehiro Kuraku

## Abstract

How genetic changes are linked to morphological novelties and developmental constraints remains elusive. Here we investigate genetic apparatuses that distinguish fish fins from tetrapod limbs by analyzing transcriptomes and open chromatin regions (OCRs). Specifically, we compare mouse forelimb buds with pectoral fin buds of a slowly evolving species, the brown-banded bamboo shark (*Chiloscyllium punctatum*). A transcriptomic comparison with an accurate orthology map reveals both a mass heterochrony and hourglass-shaped conservation of gene expression between fins and limbs. Furthermore, chromatin-accessibility data indicate that conserved regulatory sequences are most active during mid-stage limb development. During this stage, stage-specific and tissue-specific OCRs are also enriched. Together, early and late stages of fin/limb development are more permissive to mutations, which may have contributed to the major morphological changes during the fin-to-limb evolution. We also hypothesize that the middle stages are constrained by regulatory complexity that results from dynamic and tissue-specific transcriptional controls.
