## Supplementary Tables 1-4 for "Developmental hourglass and heterochronic shifts in fin and limb development": Supplementary_Table1.xlsx

### Sheet: Sheet1
Onimaru et al., Supplementary Table 1. Summary of short-read sequencing data
RNA-seq
Animal	Stage	replicate	SRA	Reads	Reads mapped	%
Mus musculus	E095	1	SRR10046060	16685885	14996299	89.8742
Mus musculus	E095	2	SRR10046061	14167670	13055902	92.1528
Mus musculus	E095	3	SRR10046062	16963012	15765359	92.9396
Mus musculus	E105	1	SRR10046063	15074432	13698303	90.8711
Mus musculus	E105	2	SRR10046064	17154920	15609098	90.989
Mus musculus	E105	3	SRR10046065	14313612	13088890	91.4437
Mus musculus	E115	1	SRR10046066	14395562	13160627	91.4214
Mus musculus	E115	2	SRR10046067	16409582	15000108	91.4107
Mus musculus	E115	3	SRR10046068	15694806	14430928	91.9472
Mus musculus	E125	1	SRR10046069	14151541	12963933	91.6079
Mus musculus	E125	2	SRR10046070	13572559	12511930	92.1855
Mus musculus	E125	3	SRR10046071	14881534	13738062	92.3162
Chiloscyllium punctatum	St. 27	1	SRR10046072	29053176	27239156	93.7562
Chiloscyllium punctatum	St. 27	2	SRR10046073	28555969	26599271	93.1478
Chiloscyllium punctatum	St. 27	3	SRR10046074	26853315	24966811	92.9748
Chiloscyllium punctatum	St. 27.5	1	SRR10046075	22769735	20634975	90.6246
Chiloscyllium punctatum	St. 27.5	2	SRR10046076	22950553	20961855	91.3349
Chiloscyllium punctatum	St. 27.5	3	SRR10046077	23198157	21290012	91.7746
Chiloscyllium punctatum	St. 29	1	SRR10046078	22576944	20991770	92.9788
Chiloscyllium punctatum	St. 29	2	SRR10046079	21817329	20554795	94.2132
Chiloscyllium punctatum	St. 29	3	SRR10046080	21673433	20383009	94.0461
Chiloscyllium punctatum	St. 30	1	SRR10046081	20918655	19653579	93.9524
Chiloscyllium punctatum	St. 30	2	SRR10046082	21535331	20281898	94.1796
Chiloscyllium punctatum	St. 30	3	SRR10046083	22627520	20957936	92.6214
Chiloscyllium punctatum	St. 31	1	SRR10046084	23921617	22379919	93.5552
Chiloscyllium punctatum	St. 31	2	SRR10046085	21048700	19726239	93.7171
Chiloscyllium punctatum	St. 31	3	SRR10046086	21590003	20230781	93.7044
Chiloscyllium punctatum	St. 32	1	SRR10046087	25359456	24100150	95.0342
Chiloscyllium punctatum	St. 32	2	SRR10046088	23979420	22768486	94.9501
Chiloscyllium punctatum	St. 32	3	SRR10046089	24894622	23691624	95.1676
ATAC-seq
Animal	Stage	replicate	SRA	Total reads		Quality trimmed bp (%)		Mitochondtia in fw reads		Total reads	Mapped		read length ≤320bp	Down-sampling rate	Final reads mapped and paired	MACS2 peak	FRiP	ENCODE Data ID
				r1	r2	r1	r2	reads	%		reads	%
Mus musculus	control genome		SRR10046030	163438680	163438680	0.039	0.074	241909	0.15	318524810	318304999	99.931	273321270	0.609605	166618012	N/A	N/A	N/A
Mus musculus	E095	1	SRR10046031	130086282	130086282	0.076	0.123	30358165	24.41	187974136	187548986	99.7738	150881068	0.551725	83242702	63504	0.203421	N/A
Mus musculus	E095	2	SRR10046032	133450272	133450272	0.08	0.125	36492195	28.62	182045980	181659167	99.7875	146703136	0.567437	83245516	65991	0.230758	N/A
Mus musculus	E095	3	SRR10046033	120997820	120997820	0.082	0.128	32307306	27.89	167048858	166687442	99.7836	137565480	0.605129	83229626	57863	0.196442	N/A
Mus musculus	E105	1	SRR10046034	119571996	119571996	0.064	0.12	32205878	28.34	162866196	162570447	99.8184	123942122	0.671643	83231896	71954	0.248387	N/A
Mus musculus	E105	2	SRR10046035	130124798	130124798	0.087	0.117	34126374	27.08	183802800	183454792	99.8107	157962242	0.526992	83250678	63486	0.181453	N/A
Mus musculus	E105	3	SRR10046036	132779173	132779173	0.073	0.121	33894394	26.72	185921574	185564847	99.8081	148639520	0.560045	83240324	81329	0.249412	N/A
Mus musculus	E115	1	SRR10046037	122365207	122365207	0.064	0.118	36444839	31.24	160424874	160176649	99.8453	123568044	0.673676	83238974	68259	0.208641	N/A
Mus musculus	E115	2	SRR10046038	111096459	111096459	0.061	0.122	30421315	28.88	149828662	149604567	99.8504	113125872	0.73586	83262542	74593	0.256078	N/A
Mus musculus	E115	3	SRR10046039	88517295	88517295	0.082	0.126	21387014	25.21	126928896	126704748	99.8234	106288376	0.783198	83261238	62957	0.180584	N/A
Mus musculus	E125	1	SRR10046040	86831620	86831620	0.077	0.124	23396214	28.22	119024718	118839596	99.8445	96502114	0.862622	83254472	76841	0.2168	N/A
Mus musculus	E125	2	SRR10046041	79756335	79756335	0.074	0.128	19228538	25.32	113404774	113226014	99.8424	90429392	0.920551	83253552	76888	0.224712	N/A
Mus musculus	E125	3	SRR10046042	75531920	75531920	0.071	0.13	18839176	26.28	105714076	105534711	99.8303	83244844	1	83244844	81302	0.2481	N/A
Mus musculus	ENCODE_E11.5	1	N/A	33279913	33279913	0.01	0.043	1807316	0.0543	63954102	62876194	98.3146	47782824	N/A	N/A	N/A	0.0900796	ENCFF156CTY/ENCFF507XBJ
Mus musculus	ENCODE_E11.5	2	N/A	43859944	43859944	0.01	0.041	2215264	0.0505	84487742	83556130	98.8973	63516086	N/A	N/A	N/A	0.111503	ENCFF332GCF/ENCFF672BYU
Mus musculus	ENCODE_E12.5	1	N/A	30130593	30130593	0.048	0.01	1312140	0.0435	57648158	56752922	98.4471	42796712	N/A	N/A	N/A	0.0865347	ENCFF110KAU/ENCFF698GFS
Mus musculus	ENCODE_E12.5	2	N/A	24142383	24142383	0.043	0.01	2465027	0.1021	46418454	45650206	98.345	34382738	N/A	N/A	N/A	0.171029	ENCFF283VKJ/ENCFF637TUL
Mus musculus	ENCODE_E13.5	1	N/A	36177830	36177830	0.038	0.01	2770237	0.0766	69914562	68897328	98.545	52681562	N/A	N/A	N/A	0.19016	ENCFF508LJX/ENCFF103PCA
Mus musculus	ENCODE_E13.5	2	N/A	28886350	28886350	0.04	0.01	2441363	0.0845	55695730	54788636	98.3713	42524982	N/A	N/A	N/A	0.149102	ENCFF506NVN/ENCFF732HZX
Mus musculus	ENCODE_E14.5	1	N/A	33428899	33428899	0.01	0.04	2478371	0.0741	64404042	63621002	98.7842	49685002	N/A	N/A	N/A	0.202435	ENCFF672EYN/ENCFF981BBK
Mus musculus	ENCODE_E14.5	2	N/A	28221476	28221476	0.043	0.01	2030370	0.0719	54230556	53421772	98.5086	40358614	N/A	N/A	N/A	0.153408	ENCFF634JLT/ENCFF948NPO
Mus musculus	ENCODE_E15.5	1	N/A	34733817	34733817	0.039	0.009	2738143	0.0788	66989942	65804120	98.2299	52452118	N/A	N/A	N/A	0.106206	ENCFF222KJL/ENCFF629FRA
Mus musculus	ENCODE_E15.5	2	N/A	31314504	31314504	0.01	0.038	1664791	0.0532	60469182	59081932	97.7059	46522386	N/A	N/A	N/A	0.107432	ENCFF488EFS/ENCFF917DTZ
