## Supplementary Tables 1-4 for "Developmental hourglass and heterochronic shifts in fin and limb development": Supplementary_Table2.xlsx

### Sheet: Sheet1
Onimaru et al., Supplementary Table 2. Quality control of orthology assignment (related to Fig. 1)
1 = Correct assignment, 0 = Failed assignment
Gene symbol	Gene ID of bamboo shark	This study	ProteinOrtho	Hara et al., 2018
Hoxd1	g5662.t1	1	1	1
Hoxd2	g5661.t1	0	0	0
Hoxd3	g5660.t1	1	1	0
Hoxd4	g5659.t1	1	0	0
Hoxd8	g5658.t1	1	0	1
Hoxd9	g5657.t1	1	1	1
Hoxd10	g5656.t1	1	1	1
Hoxd11	g5655.t1	1	0	1
Hoxd12	g5654.t1	1	1	1
Hoxd13	g5653.t1	1	1	0
Hoxd14	g5652.t1	0	0	0
Hoxa1	g3558.t1	1	1	1
Hoxa2	g3557.t1	1	1	1
Hoxa3	g3556.t1	1	1	1
Hoxa4	g3554.t1	1	0	0
Hoxa5	g3553.t1	1	1	1
Hoxa6	g3552.t1	1	1	0
Hoxa7	g3551.t1	1	1	0
Hoxa9	g3550.t1	1	1	1
Hoxa10	g3549.t1	1	1	1
Hoxa11	g3548.t1	1	1	1
Hoxa13	g3547.t1	1	1	0
	Total	20	16	13
	Percentage	90.9091	72.7273	59.0909
Gene symbol	Gene ID of bamboo shark	This study	ProteinOrtho	Hara et al., 2018
Fgf1	g318.t1	1	0	1
Fgf2	g16629.t1	1	1	1
Fgf3	g15231.t1	1	1	1
Fgf4	g15230.t1	1	0	0
Fgf5	g10053.t1	1	1	1
Fgf6	g12486.t1	1	1	0
Fgf7	g15662.t1	1	1	1
Fgf8	g9464.t1 (ncbi)	1	1	1
Fgf9	g7203.t1	1	1	0
Fgf10	g9897.t1	1	1	0
Fgf11	-	-	-	-
Fgf12	g15212.t1 (ncbi)	1	1	1
Fgf13	g17568.t1 (short)	1	0	0
Fgf14	g6936.t1 (ncbi)	1	1	1
Fgf16	g565.t1	1	1	0
Fgf17	g20860.t1	0	1	1
Fgf18	g20296.t1 (short)	1	0	0
Fgf19/Fgf15	g15229.t1	1	0	0
Fgf20	g2237.t1	1	1	0
Fgf21	-	-	-	-
Fgf22	g9033.t1	1	0	0
Fgf23	g2903.t1	1	1	0
Fgf24	g18317.t1	0	0	0
Fgf4B?	g17551.t1	-	-	-
	Total	19	14	9
	Percentage	90.4762	66.6667	42.8571
