## Supplementary Tables 1-4 for "Developmental hourglass and heterochronic shifts in fin and limb development": Supplementary_Table4.xlsx

### Sheet: Sheet1
Onimaru et al., Supplementary Table 4. List of public data (related to Figs. 3, 4 and 5)
RNA-seq data for entropy calculation (Fig. 3F)		ATAC-seq data for tissue specificity calculation (Fig. 5C			Genome sequences for ATAC-seq conservation analysis in Fig. 4C
Cells/tissue	Data ID	Cells/tissue	Data ID	Data ID	Common name	Data ID
neural_tube_postnatal_0_days	ENCFF154RTC	common_myeloid	ENCFF478FHR		gecko	Gekko_japonicus_V1.1
heart_embryo_12.5_days	ENCFF709ZKC	common_myeloid	ENCFF955MIX		anole	AnoCar2.0
lung_postnatal_0_days	ENCFF040SPZ	erythroid	ENCFF210MKE		alligator	ASM28112v4
midbrain_embryo_12.5_days	ENCFF912PDM	erythroid	ENCFF431KXE		chicken	GRCg6a
heart_embryo_15.5_days	ENCFF141JSP	forebrain_e115	ENCFF275OKU		finch	GeoFor_1.0
limb_embryo_13.5_days	ENCFF985YPA	forebrain_e115	ENCFF426VDN		soft-shelled_turtle	PelSin_1.0
midbrain_embryo_16.5_days	ENCFF064JRU	forebrain_e125	ENCFF002LRT		painted_turtle	GCF_000241765
urinary_bladder_postnatal_0_days	ENCFF774MTJ	forebrain_e125	ENCFF576SKK		axolotl	ASM291563v1
forebrain_embryo_11.5_days	ENCFF376TIM	forebrain_e135	ENCFF592ZRO		frog	Xenopus_tropicalis_v9.1
hindbrain_embryo_11.5_days	ENCFF612QXM	forebrain_e135	ENCFF798QON		coelacanth	LatCha1
hindbrain_embryo_16.5_days	ENCFF584HRP	forebrain_e145	ENCFF336VLY		gar	LepOcu1
forebrain_embryo_12.5_days	ENCFF353TSI	forebrain_e145	ENCFF407NCE		zebrafish	GRCz11
stomach_postnatal_0_days	ENCFF583FIG	forebrain_e155	ENCFF572CMB		medaka	ASM223467v1
liver_embryo_12.5_days	ENCFF143XEE	forebrain_e155	ENCFF695FLH		elephant_shark	Callorhinchus_milii-6.1.3
midbrain_embryo_15.5_days	ENCFF590KVK	forebrain_e165	ENCFF130WMA		catshark	storazame-v1
limb_embryo_11.5_days	ENCFF107GOQ	forebrain_e165	ENCFF224JRS		bambooshark	chiloscyllium-v1
neural_tube_embryo_14.5_days	ENCFF370RSB	forebrain_p0	ENCFF337ETV		japanese_lamprey	LetJap1.0
hindbrain_embryo_12.5_days	ENCFF906UHI	forebrain_p0	ENCFF535DAV		sea_lamprey	Pmar_germline_1.0
midbrain_embryo_14.5_days	ENCFF034BFB	G1E	ENCFF540ZEZ		hagfish	Eburgeri_3.2
neural_tube_embryo_11.5_days	ENCFF928FUL	G1E	ENCFF762LUG
liver_postnatal_0_days	ENCFF872PTK	heart_e115	ENCFF279LMU	ENCFF820PVO
forebrain_embryo_16.5_days	ENCFF982ZSW	heart_e115	ENCFF518FYP	ENCFF823XXU
forebrain_postnatal_0_days	ENCFF454BSG	heart_e125	ENCFF377YCK	ENCFF982JWB
liver_embryo_15.5_days	ENCFF035UJZ	heart_e125	ENCFF086MTT	ENCFF719RSO
heart_embryo_11.5_days	ENCFF471VWH	heart_e135	ENCFF064NKM	ENCFF100SXY
stomach_embryo_14.5_days	ENCFF501QKH	heart_e135	ENCFF406EUS	ENCFF559NSG
kidney_embryo_15.5_days	ENCFF113PQF	heart_e145	ENCFF258GFE	ENCFF826YDW
neural_tube_embryo_12.5_days	ENCFF322CQL	heart_e145	ENCFF031SEH	ENCFF753WMG
embryonic_facial_prominence_embryo_12.5_days	ENCFF622HGW	heart_e155	ENCFF694SPD	ENCFF829XFO
liver_embryo_16.5_days	ENCFF746ASR	heart_e155	ENCFF051GLX	ENCFF385WYM
stomach_embryo_16.5_days	ENCFF232GHI	heart_e165	ENCFF304CCF	ENCFF778FWU
lung_embryo_15.5_days	ENCFF484RFZ	heart_p0	ENCFF655OFT	ENCFF999SZR
intestine_embryo_16.5_days	ENCFF658OKS	heart_p0	ENCFF483MKX	ENCFF913PMS
heart_postnatal_0_days	ENCFF232PNH	liver_e115	ENCFF007HEF
kidney_embryo_14.5_days	ENCFF403VCU	liver_e115	ENCFF550NVA
limb_embryo_14.5_days	ENCFF688KUB	liver_e125	ENCFF848NLJ
kidney_embryo_16.5_days	ENCFF815LLD	liver_e125	ENCFF929LOH
lung_embryo_16.5_days	ENCFF557YZH	liver_e135	ENCFF382CMV	ENCFF688ZFD
kidney_postnatal_0_days	ENCFF636YTN	liver_e135	ENCFF360MVK	ENCFF443PRW
neural_tube_embryo_15.5_days	ENCFF142IPK	liver_e145	ENCFF159HYY	ENCFF911HQX
hindbrain_embryo_14.5_days	ENCFF387ORM	liver_e145	ENCFF618OJP	ENCFF863FZP
intestine_embryo_15.5_days	ENCFF877QHQ	liver_e155	ENCFF329VCX	ENCFF290ZBP
midbrain_embryo_11.5_days	ENCFF877LFX	liver_e155	ENCFF341HRL	ENCFF489XAT
heart_embryo_16.5_days	ENCFF994LOF	liver_e165	ENCFF894ZND	ENCFF788EQO
embryonic_facial_prominence_embryo_13.5_days	ENCFF398KDL	liver_e165	ENCFF702NAP	ENCFF243ROW
heart_embryo_13.5_days	ENCFF618YMO	liver_p0	ENCFF109LQF
forebrain_embryo_13.5_days	ENCFF598ZGD	liver_p0	ENCFF146ZCO
embryonic_facial_prominence_embryo_15.5_days	ENCFF924SYL
forebrain_embryo_14.5_days	ENCFF809YXL
skeletal_muscle_tissue_postnatal_0_days	ENCFF685HFN
neural_tube_embryo_13.5_days	ENCFF697FTK
forebrain_embryo_15.5_days	ENCFF887QYY
hindbrain_embryo_13.5_days	ENCFF171GOW
embryonic_facial_prominence_embryo_14.5_days	ENCFF790TWE
hindbrain_postnatal_0_days	ENCFF635MWR
limb_embryo_12.5_days	ENCFF818OKO
stomach_embryo_15.5_days	ENCFF978ZGA
liver_embryo_11.5_days	ENCFF645HNE
liver_embryo_13.5_days	ENCFF237MEG
midbrain_postnatal_0_days	ENCFF738MPC
hindbrain_embryo_15.5_days	ENCFF905ZTZ
spleen_postnatal_0_days	ENCFF914USA
intestine_embryo_14.5_days	ENCFF417HDL
liver_embryo_14.5_days	ENCFF105XRN
embryonic_facial_prominence_embryo_11.5_days	ENCFF302YAI
thymus_postnatal_0_days	ENCFF502HEW
lung_embryo_14.5_days	ENCFF978POS
midbrain_embryo_13.5_days	ENCFF107SIK
heart_embryo_14.5_days	ENCFF143SWD
limb_embryo_15.5_days	ENCFF311YQH
intestine_postnatal_0_days	ENCFF940KCT
